# Boltz2-Notebook: An Interactive Google Colab Platform for Diffusion-Based Biomolecular Structure and Binding Affinity Prediction using the Boltz2 model

**DOI:** 10.64898/2026.09.18.752645

**Authors:** Atharva Tilewale, Dhaval Patel

**Affiliations:** Department of Industrial Biotechnology, Gujarat Biotechnology University, Near Gujarat International Finance Tec (GIFT)-City, Gandhinagar, 382355, Gujarat, India

**Keywords:** protein-ligand structure prediction, binding affinity prediction, Boltz-2, Google Colab, accessible bioinformatics software, biomolecular foundation models, BindingDB benchmark, reproducible computational workflows

## Abstract

Recent advances in deep learning-based structure prediction, including AlphaFold3 and the open-source Boltz model family, have extended biomolecular modeling to joint prediction of protein-ligand, protein-nucleic acid, and multi-chain complexes with binding-affinity estimation. Boltz-2 is among the most feature-complete of these open models, but its practical use requires a local CUDA-capable GPU, command-line execution, and manually authored YAML configuration files, limiting accessibility for researchers without dedicated computational infrastructure. We developed Boltz2-Notebook, a Colab-native interface comprising four integrated stages - automated environment setup, interactive parameter-to-YAML generation, execution management, and automated confidence and affinity visualization - together with a manifest-driven batch mode for multi-target screening. All modelling capabilities are inherited unmodified from Boltz-2; Boltz2-Notebook’s contributions are limited to accessibility, input construction, and workflow automation. Independent of the software, we curated a benchmark of 317 protein-ligand pairs (122 proteins, 277 ligands) from BindingDB and predicted binding affinity in triplicate using the Boltz-2 command-line engine on high-performance computing infrastructure. Predicted and experimental pIC50 values showed moderate correlation (Pearson r = 0.609 [95% CI 0.540-0.675]; Spearman ρ = 0.625; R^2^ = 0.371; MAE = 0.968 pIC50 units), with high triplicate reproducibility (pairwise r = 0.97) but a systematic compression of the predicted affinity range and no measurable relationship between Boltz-2’s self-reported confidence metrics and prediction accuracy. Boltz2-Notebook is freely available as open-source software and provides external, reproducible evidence - including a specific confidence-calibration limitation - relevant to interpreting Boltz-2 affinity predictions responsibly.
