## Supplementary material for "Boltz2-Notebook: An Interactive Google Colab Platform for Diffusion-Based Biomolecular Structure and Binding Affinity Prediction using the Boltz2 model": Tables

### Sheet: Contents
Boltz2-Notebook - Manuscript Tables
Sheet	Title	Manuscript reference
Table 1	Feature comparison across V1, V2, and Batch notebooks	§2.1, §3
Table 2	Entity types and constraints supported via param_gen.py	§2.3, §3.3
Table 3	Configurable execution parameters and run profiles	§2.4
Table 4	Curated benchmark dataset summary statistics	§5.1
Table 5	Overall affinity-prediction performance	§5.2
Table 6	Stratified benchmark performance	§5.6
Table 7	Comparative positioning of related platforms	§6.2

### Sheet: Table 1
Table 1. Feature comparison across Boltz2-Notebook notebook variants (V1, V2, and Batch). ✔ = supported; ✖ = not supported; - = not applicable.
Category	Feature	V1 (stable)	V2 (advanced)	Batch
Entity types	Protein (single/multi-chain)	✔	✔	✔
Entity types	Ligand (SMILES / CCD code)	✔	✔	✔
Entity types	DNA	✖	✔	✔
Entity types	RNA	✖	✔	✔
Constraints	Template guidance (PDB/CIF upload)	✔	✔	✔
Constraints	Pocket constraints	✔	✔	✔
Constraints	Contact restraints	✔	✔	✔
Constraints	Covalent bonds	✔	✔	✔
Constraints	Residue modifications (PTMs via CCD)	✖	✔	✔
Constraints	Cyclic-chain topology	✖	✔	✔
MSA	Automatic server-based MSA	✔	✔	✔
MSA	Custom user-supplied MSA	✔	✔	✔
Execution	Run profiles (fast / balanced / high-quality)	✔	✔	✔
Execution	Physics-based potentials refinement	✔	✔	✔
Execution	Single-job execution	✔	✔	-
Execution	Multi-target queued execution	✖	✖	✔
Execution	Resumable batch execution	✖	✖	✔
Execution	Preflight manifest validation	✖	✖	✔
Analysis	Interactive 3D structure (py3Dmol)	✔	✔	✔
Analysis	pLDDT / PAE visualization	✔	✔	✔
Analysis	Affinity + confidence dashboard	✔	✔	✔
Analysis	Per-job HTML report	✔	✔	✔
Analysis	Multi-target ranked summary	✖	✖	✔
Output	Google Drive integration	✔	✔	✔
Output	Single archive (.zip) export	✔	✔	✔

### Sheet: Table 2
Table 2. Biomolecular entity types and structural constraints supported via the parameter-generation interface, and the Boltz-2 YAML schema element each interface field constructs. All listed capabilities originate from Boltz-2's native input schema; Boltz2-Notebook provides guided, validated construction of the corresponding configuration.
Interface element	Boltz-2 YAML block	Fields exposed	Notes
Protein entity	sequences: protein	Chain ID, sequence, MSA source	Custom MSA optional
DNA entity	sequences: dna	Chain ID, sequence	V2 and Batch notebooks
RNA entity	sequences: rna	Chain ID, sequence	V2 and Batch notebooks
Ligand entity (SMILES)	sequences: ligand	Chain ID, SMILES	RDKit-validated; SMILES quoted on serialization
Ligand entity (CCD)	sequences: ligand	Chain ID, CCD code	PDB Chemical Component Dictionary code
Residue modification	sequences: protein: modifications	Chain, position, CCD code	One or more per chain
Cyclic chain	sequences: protein: cyclic	Boolean flag per chain	Head-to-tail cyclization
Template	templates	Structure file, chain mapping, confidence threshold	PDB or CIF upload
Pocket constraint	constraints: pocket	Binder chain, contact residues, max distance	Distance in Å
Contact restraint	constraints: contact	Residue/atom pair, max distance, enforcement mode	Soft or hard
Covalent bond	constraints: bond	Chain 1 + atom, chain 2 + atom	For disulfides, covalent inhibitors, engineered links
Affinity binder designation	properties: affinity	Chain ID	Enables affinity prediction head

### Sheet: Table 3
Table 3. Configurable execution parameters exposed by Boltz_Run.py, and preset run profiles.
Parameter	Boltz CLI flag	Fast	Balanced	High-quality
Recycling steps	--recycling_steps	1	3	5
Diffusion sampling steps	--sampling_steps	100	200	250
Diffusion samples (structure)	--diffusion_samples	1	1	1
Affinity sampling steps	--affinity_sampling_steps	100	200	250
Affinity diffusion samples	--diffusion_samples_affinity	5	10	10
Step scale	--step_scale	1.638	1.638	1.638
MSA server	--use_msa_server	On	On	On
MSA pairing strategy	--msa_pairing_strategy	greedy	greedy	greedy
Max MSA sequences	--max_msa_seqs	4096	8192	16384
Physics-based potentials	--use_potentials	Off	Off	On
Note: values shown are the defaults distributed with the notebook; users can override individual parameters within any profile via the parameter-generation stage.

### Sheet: Table 4
Table 4. Summary statistics of the curated BindingDB benchmark dataset (n = 317 protein–ligand pairs).
Metric	Value
Number of protein–ligand pairs	317
Unique protein sequences	122
Unique ligand SMILES	277
Unique PDB identifiers	114
Total prediction jobs (317 × 3 replicates)	951
Protein length - min (residues)	147
Protein length - max (residues)	1560
Protein length - mean (residues)	587.8
Protein length - median (residues)	491
Ligand heavy atoms - min	5
Ligand heavy atoms - max	122
Ligand heavy atoms - mean	27.4
Ligand heavy atoms - median	26
Experimental pIC50 - min	1.745
Experimental pIC50 - max	9.638
Experimental pIC50 - mean	5.522
Experimental pIC50 - median	5.398

### Sheet: Table 5
Table 5. Overall affinity-prediction performance with 95% bootstrap confidence intervals (5,000 resamples of 317 protein–ligand pairs).
Metric	Point estimate	95% CI lower	95% CI upper	Notes
Pearson r	0.609	0.54	0.675	pIC50 units
Spearman rho	0.625	0.552	0.691	pIC50 units
R-squared	0.371	0.291	0.455	square of Pearson r
MAE	0.968	0.882	1.054	pIC50 units
RMSE	1.239	1.135	1.345	pIC50 units

### Sheet: Table 6
Table 6. Stratified benchmark performance by protein target class, protein sequence length tertile, and ligand heavy-atom count tertile.
Stratum	n	Pearson r	MAE (pIC50)
Protein target class (keyword-based)
Kinase	62	0.536	1.043
Receptor	36	0.783	0.689
Phosphatase (small n)	9	0.645	0.906
Protease (small n)	8	-0.413	1.501
Carbonic anhydrase (small n)	6	0.885	0.697
Reductase (small n)	7	-0.645	0.812
Esterase/Lipase (small n)	6	0.457	0.615
Hydrolase (small n)	3	0.512	0.779
Bromodomain (small n)	1	n/a	0.011
Other	179	0.458	1.013
Protein sequence length tertile
Short (147-418 residues)	106	0.539	1.003
Medium (421-655 residues)	105	0.709	0.948
Long (662-1560 residues)	106	0.525	0.953
Ligand heavy-atom count tertile
Small (5-22 atoms)	112	0.473	0.949
Medium (23-30 atoms)	109	0.655	0.927
Large (31-122 atoms)	96	0.572	1.037

### Sheet: Table 7
Table 7. Comparative positioning of Boltz2-Notebook relative to related structure- and affinity-prediction platforms, based on publicly documented features and terms of use.
Attribute	Boltz-2 (CLI)	AlphaFold3	AlphaFold Server	ColabFold	OpenFold	Boltz2-Notebook
Access model	Local install (pip/CLI)	Local install; weights gated	Hosted web UI	Colab or local	Local install	Colab, no install
Local GPU required?	Yes	Yes (self-hosted)	No	No	Yes	No
Input interface	Hand-written YAML	JSON job spec	Web form	Notebook form / FASTA	Config files	GUI to auto-generated YAML
Custom small-molecule ligands (SMILES)	Yes	Yes (self-hosted)	No (restricted ligand list)	N/A	N/A	Yes
Binding-affinity prediction	Yes	No	No	No	No	Yes (via Boltz-2)
DNA/RNA / multi-entity support	Yes	Yes	Yes	No	No	Yes (via Boltz-2)
Structural constraints (covalent, pocket, contact, template)	Yes	Partial	Not user-controllable	No	No	Yes (via Boltz-2)
Batch / high-throughput screening	External scripting required	External scripting required	Restricted by ToS	No	External scripting required	Yes (Batch notebook)
License	Open (Apache/MIT family)	Weights: gated	Free, non-commercial only	Open (MIT)	Open (Apache)	Open (MIT)
